# Information-dense transcription factor binding site clusters identify target genes with similar tissue-wide expression profiles and serve as a buffer against mutations

**DOI:** 10.1101/283267

**Authors:** Ruipeng Lu, Peter K. Rogan

## Abstract

**Background:** The distribution and composition of *cis*-regulatory modules (e.g. transcription factor binding site(TFBS) clusters) in promoters substantially determine gene expression patterns and TF targets, whose expression levels are significantly regulated by TF binding. TF knockdown experiments have revealed correlations between TF binding profiles and gene expression levels. We present a general framework capable of predicting genes with similar tissue-wide expression patterns from activated or repressed TF targets using machine learning to combine TF binding and epigenetic features.

**Methods:** Genes with correlated expression patterns across 53 tissues were identified according to their Bray-Curtis similarity. DNase I-accessible promoter intervals of direct TF target genes were scanned with previously derived information theory-based position weight matrices (iPWMs) of 82 TFs. Features from information density-based TFBS clusters were used to predict target genes with machine learning classifiers. The accuracy, specificity and sensitivity of the classifiers were determined for different feature sets. Mutations in TFBSs were also introduced to *in silico* examine their impact on cluster densities and the regulatory states of target genes.

**Results:** We initially chose the glucocorticoid receptor gene (*NR3C1*), whose regulation has been extensively studied, to test this approach. *SLC25A32* and *TANK* were found to exhibit the most similar expression patterns to this gene across 53 tissues. A Decision Tree classifier exhibited the largest area (0.9987 and 0.9956 respectively before and after eliminating inaccessible promoter intervals based on DNase I HyperSensitive Regions (DHSs)) under the Receiver Operating Characteristic (ROC) curve in detecting such coordinately regulated genes. Target gene prediction was confirmed using siRNA knockdown data of TFs, which was more accurate than CRISPR inactivation. *In-silico* mutation analyses of TFBSs also revealed that one or more information-dense TFBS clusters in promoters are required for accurate target gene prediction.

**Conclusions:** Machine learning based on TFBS information density, organization, and chromatin accessibility accurately identifies gene targets with comparable tissue-wide expression patterns. Multiple, information-dense TFBS clusters in promoters appear to protect promoters from the effects of deleterious binding site mutations in a single TFBS that would effectively alter the expression state of these genes.
