## Supplementary Materials for "Information-dense transcription factor binding site clusters identify target genes with similar tissue-wide expression profiles and serve as a buffer against mutations"

### Sheet: TPs in predicting expr profiles
Positives in prediction of genes with similar expression profiles to NR3C1
Ensembl gene ID	Gene symbol	Bray-Curtis similarity value with NR3C1 in terms of expression profiles
ENSG00000164933	SLC25A32	0.879649
ENSG00000136560	TANK	0.877239
ENSG00000004897	CDC27	0.877158
ENSG00000258315	C17orf49	0.873102
ENSG00000084112	SSH1	0.869764
ENSG00000067334	DNTTIP2	0.868101
ENSG00000108651	UTP6	0.867159
ENSG00000139687	RB1	0.866813
ENSG00000115464	USP34	0.866211
ENSG00000121749	TBC1D15	0.864647
ENSG00000116954	RRAGC	0.864527
ENSG00000036054	TBC1D23	0.863709
ENSG00000151461	UPF2	0.863251
ENSG00000119953	SMNDC1	0.862254
ENSG00000107937	GTPBP4	0.862209
ENSG00000163510	CWC22	0.862179
ENSG00000114030	KPNA1	0.861696
ENSG00000094880	CDC23	0.861159
ENSG00000151445	VIPAS39	0.861026
ENSG00000135679	MDM2	0.860881
ENSG00000124201	ZNFX1	0.860812
ENSG00000164209	SLC25A46	0.860568
ENSG00000134900	TPP2	0.860469
ENSG00000122882	ECD	0.86038
ENSG00000086102	NFX1	0.859953
ENSG00000072501	SMC1A	0.859795
ENSG00000133997	MED6	0.859366
ENSG00000126804	ZBTB1	0.859233
ENSG00000157500	APPL1	0.859106
ENSG00000135341	MAP3K7	0.858912
ENSG00000178691	SUZ12	0.858647
ENSG00000183735	TBK1	0.858563
ENSG00000174953	DHX36	0.858562
ENSG00000176853	FAM91A1	0.857984
ENSG00000160551	TAOK1	0.857566
ENSG00000159131	GART	0.857352
ENSG00000134371	CDC73	0.856936
ENSG00000168538	TRAPPC11	0.856874
ENSG00000119402	FBXW2	0.856814
ENSG00000096401	CDC5L	0.856718
ENSG00000005810	MYCBP2	0.856498
ENSG00000136021	SCYL2	0.856283
ENSG00000122068	FYTTD1	0.85625
ENSG00000163608	C3orf17	0.85613
ENSG00000024048	UBR2	0.856056
ENSG00000157538	DSCR3	0.855604
ENSG00000124784	RIOK1	0.855368
ENSG00000085224	ATRX	0.855217
ENSG00000111615	KRR1	0.855117
ENSG00000145868	FBXO38	0.855041
ENSG00000139370	SLC15A4	0.855016
ENSG00000110768	GTF2H1	0.854373
ENSG00000165733	BMS1	0.85417
ENSG00000110344	UBE4A	0.8538
ENSG00000145782	ATG12	0.853778
ENSG00000198700	IPO9	0.853668
ENSG00000165934	CPSF2	0.853538
ENSG00000070785	EIF2B3	0.853259
ENSG00000128908	INO80	0.853241
ENSG00000062650	WAPAL	0.85272
ENSG00000162607	USP1	0.852476
ENSG00000136875	PRPF4	0.852344
ENSG00000164944	KIAA1429	0.852255
ENSG00000100697	DICER1	0.852248
ENSG00000127526	SLC35E1	0.852086
ENSG00000166398	KIAA0355	0.851802
ENSG00000122692	SMU1	0.85169
ENSG00000240682	ISY1	0.851613
ENSG00000028203	VEZT	0.851608
ENSG00000169251	NMD3	0.851232
ENSG00000165861	ZFYVE1	0.851082
ENSG00000196792	STRN3	0.850482
ENSG00000164151	ICE1	0.850477
ENSG00000136937	NCBP1	0.850346
ENSG00000115904	SOS1	0.850344
ENSG00000167721	TSR1	0.850092
ENSG00000198382	UVRAG	0.849914
ENSG00000253729	PRKDC	0.849852
ENSG00000145780	FEM1C	0.849676
ENSG00000111231	GPN3	0.849567
ENSG00000166479	TMX3	0.849334
ENSG00000134283	PPHLN1	0.849283
ENSG00000101654	RNMT	0.849176
ENSG00000196504	PRPF40A	0.84911
ENSG00000130803	ZNF317	0.849038
ENSG00000143614	GATAD2B	0.848919
ENSG00000114098	ARMC8	0.848885
ENSG00000081721	DUSP12	0.848657
ENSG00000166199	ALKBH3	0.848598
ENSG00000164164	OTUD4	0.848579
ENSG00000182831	C16orf72	0.848525
ENSG00000134697	GNL2	0.848519
ENSG00000122687	FTSJ2	0.848302
ENSG00000196715	VKORC1L1	0.848264
ENSG00000133773	CCDC59	0.848171
ENSG00000170619	COMMD5	0.848082
ENSG00000120008	WDR11	0.84806
ENSG00000065883	CDK13	0.848052
ENSG00000118482	PHF3	0.84792
ENSG00000137054	POLR1E	0.847818
ENSG00000118579	MED28	0.847584
ENSG00000111530	CAND1	0.847566
ENSG00000109381	ELF2	0.847541
ENSG00000131558	EXOC4	0.847494
ENSG00000100614	PPM1A	0.847362
ENSG00000039123	SKIV2L2	0.84725
ENSG00000156469	MTERF3	0.847235
ENSG00000061987	MON2	0.847098
ENSG00000136213	CHST12	0.8468
ENSG00000165609	NUDT5	0.846686
ENSG00000121864	ZNF639	0.846585
ENSG00000035681	NSMAF	0.846524
ENSG00000131269	ABCB7	0.84635
ENSG00000244462	RBM12	0.845727
ENSG00000025293	PHF20	0.845723
ENSG00000187866	FAM122A	0.845618
ENSG00000163156	SCNM1	0.845384
ENSG00000166716	ZNF592	0.845324
ENSG00000138592	USP8	0.845175
ENSG00000049541	RFC2	0.845152
ENSG00000163811	WDR43	0.844774
ENSG00000047188	YTHDC2	0.844756
ENSG00000157881	PANK4	0.844652
ENSG00000111364	DDX55	0.844442
ENSG00000125629	INSIG2	0.84435
ENSG00000107290	SETX	0.844116
ENSG00000120616	EPC1	0.843835
ENSG00000171634	BPTF	0.843774
ENSG00000151553	FAM160B1	0.843665
ENSG00000035928	RFC1	0.843623
ENSG00000171988	JMJD1C	0.843476
ENSG00000125676	THOC2	0.843172
ENSG00000067248	DHX29	0.843026
ENSG00000166037	CEP57	0.842863
ENSG00000001631	KRIT1	0.842697
ENSG00000112584	FAM120B	0.842552
ENSG00000141646	SMAD4	0.842542
ENSG00000101972	STAG2	0.842529
ENSG00000104320	NBN	0.842444
ENSG00000131373	HACL1	0.842393
ENSG00000118217	ATF6	0.842267
ENSG00000224470	ATXN1L	0.842154
ENSG00000124275	MTRR	0.842113
ENSG00000157106	SMG1	0.841981
ENSG00000011566	MAP4K3	0.841908
ENSG00000120656	TAF12	0.84175
ENSG00000133794	ARNTL	0.841733
ENSG00000049618	ARID1B	0.841644
ENSG00000131626	PPFIA1	0.841568
ENSG00000055483	USP36	0.84151
ENSG00000136827	TOR1A	0.8413
ENSG00000131263	RLIM	0.841283
ENSG00000134597	RBMX2	0.841203
ENSG00000136709	WDR33	0.841075
ENSG00000011132	APBA3	0.840998
ENSG00000163605	PPP4R2	0.840815
ENSG00000115816	CEBPZ	0.840568
ENSG00000261221	ZNF865	0.84056
ENSG00000164031	DNAJB14	0.840458
ENSG00000165525	NEMF	0.840448
ENSG00000095261	PSMD5	0.840405
ENSG00000171109	MFN1	0.840166
ENSG00000136051	KIAA1033	0.840143
ENSG00000110851	PRDM4	0.840126
ENSG00000138750	NUP54	0.839974
ENSG00000137656	BUD13	0.839931
ENSG00000063978	RNF4	0.839499
ENSG00000120910	PPP3CC	0.839442
ENSG00000154001	PPP2R5E	0.839249
ENSG00000010165	METTL13	0.839232
ENSG00000147548	WHSC1L1	0.839085
ENSG00000082068	WDR70	0.838846
ENSG00000134480	CCNH	0.838706
ENSG00000176108	CHMP6	0.838509
ENSG00000165660	FAM175B	0.838433
ENSG00000054267	ARID4B	0.83839
ENSG00000146676	PURB	0.838229
ENSG00000159579	RSPRY1	0.83814
ENSG00000129197	RPAIN	0.83813
ENSG00000158411	MITD1	0.83813
ENSG00000137692	DCUN1D5	0.837925
ENSG00000138246	DNAJC13	0.837753
ENSG00000136816	TOR1B	0.837509
ENSG00000141027	NCOR1	0.837286
ENSG00000129460	NGDN	0.837256
ENSG00000198912	C1orf174	0.837153
ENSG00000114331	ACAP2	0.837132
ENSG00000185414	MRPL30	0.836964
ENSG00000163939	PBRM1	0.836875
ENSG00000103671	TRIP4	0.836873
ENSG00000083520	DIS3	0.836872
ENSG00000189376	C8orf76	0.836844
ENSG00000082258	CCNT2	0.836804
ENSG00000134086	VHL	0.83669
ENSG00000122026	RPL21	0.836348
ENSG00000115368	WDR75	0.836334
ENSG00000104142	VPS18	0.836329
ENSG00000153207	AHCTF1	0.836327
ENSG00000131148	EMC8	0.83629
ENSG00000068354	TBC1D25	0.836211
ENSG00000164190	NIPBL	0.836113
ENSG00000089022	MAPKAPK5	0.83601
ENSG00000137055	PLAA	0.836007
ENSG00000114744	COMMD2	0.83596
ENSG00000124789	NUP153	0.835875
ENSG00000005700	IBTK	0.835844
ENSG00000101546	RBFA	0.83582
ENSG00000132466	ANKRD17	0.835617
ENSG00000123200	ZC3H13	0.835481
ENSG00000198642	KLHL9	0.835476
ENSG00000133028	SCO1	0.835341
ENSG00000163946	FAM208A	0.835332
ENSG00000136861	CDK5RAP2	0.835232
ENSG00000184863	RBM33	0.835215
ENSG00000183495	EP400	0.835211
ENSG00000083799	CYLD	0.835167
ENSG00000070814	TCOF1	0.835141
ENSG00000122674	CCZ1	0.83508
ENSG00000186141	POLR3C	0.834948
ENSG00000169446	MMGT1	0.834579
ENSG00000103429	BFAR	0.834527
ENSG00000162402	USP24	0.834483
ENSG00000108061	SHOC2	0.83447
ENSG00000144580	RQCD1	0.834304
ENSG00000165417	GTF2A1	0.834292
ENSG00000107949	BCCIP	0.834105
ENSG00000163125	RPRD2	0.834065
ENSG00000158092	NCK1	0.834027
ENSG00000175155	YPEL2	0.833959
ENSG00000076242	MLH1	0.833866
ENSG00000130749	ZC3H4	0.833791
ENSG00000170471	RALGAPB	0.833735
ENSG00000120699	EXOSC8	0.833607
ENSG00000126749	EMG1	0.833468
ENSG00000108256	NUFIP2	0.833284
ENSG00000171150	SOCS5	0.833248
ENSG00000130935	NOL11	0.833036
ENSG00000115540	MOB4	0.832994
ENSG00000118246	FASTKD2	0.832954
ENSG00000087263	OGFOD1	0.832932
ENSG00000177189	RPS6KA3	0.832923
ENSG00000197771	MCMBP	0.832889
ENSG00000204120	GIGYF2	0.832827
ENSG00000159256	MORC3	0.832804
ENSG00000153339	TRAPPC8	0.832742
ENSG00000157349	DDX19B	0.83266
ENSG00000113163	COL4A3BP	0.832603
ENSG00000115760	BIRC6	0.832577
ENSG00000123395	ATG101	0.832549
ENSG00000108599	AKAP10	0.832506
ENSG00000115946	PNO1	0.832498
ENSG00000107036	KIAA1432	0.832379
ENSG00000150712	MTMR12	0.832355
ENSG00000116731	PRDM2	0.83226
ENSG00000198646	NCOA6	0.832097
ENSG00000120314	WDR55	0.832083
ENSG00000070495	JMJD6	0.832075
ENSG00000151893	CACUL1	0.832039
ENSG00000085449	WDFY1	0.831934
ENSG00000131375	CAPN7	0.831933
ENSG00000147854	UHRF2	0.831691
ENSG00000125386	FAM193A	0.831595
ENSG00000197323	TRIM33	0.831595
ENSG00000143106	PSMA5	0.831563
ENSG00000240344	PPIL3	0.831537
ENSG00000205609	EIF3CL	0.831496
ENSG00000154727	GABPA	0.83145
ENSG00000064419	TNPO3	0.83142
ENSG00000196943	NOP9	0.831384
ENSG00000117533	VAMP4	0.831337
ENSG00000163104	SMARCAD1	0.831196
ENSG00000139620	KANSL2	0.831194
ENSG00000085511	MAP3K4	0.831149
ENSG00000159596	TMEM69	0.831141
ENSG00000147687	TATDN1	0.831098
ENSG00000113522	RAD50	0.83109
ENSG00000071994	PDCD2	0.831068
ENSG00000151148	UBE3B	0.831062
ENSG00000146574	CCZ1B	0.831001
ENSG00000091039	OSBPL8	0.830989
ENSG00000103657	HERC1	0.83084
ENSG00000083168	KAT6A	0.830791
ENSG00000066651	TRMT11	0.830757
ENSG00000137996	RTCA	0.830681
ENSG00000101138	CSTF1	0.830632
ENSG00000126216	TUBGCP3	0.830613
ENSG00000198369	SPRED2	0.830422
ENSG00000155561	NUP205	0.830315
ENSG00000189046	ALKBH2	0.830248
ENSG00000067596	DHX8	0.830229
ENSG00000163872	YEATS2	0.830227
ENSG00000100888	CHD8	0.830101
ENSG00000093183	SEC22C	0.830016
ENSG00000119231	SENP5	0.829969
ENSG00000162623	TYW3	0.829941
ENSG00000133704	IPO8	0.829935
ENSG00000133316	WDR74	0.8299
ENSG00000164758	MED30	0.829863
ENSG00000047346	FAM214A	0.829734
ENSG00000141569	TRIM65	0.829685
ENSG00000104472	CHRAC1	0.829671
ENSG00000095574	IKZF5	0.829657
ENSG00000100109	TFIP11	0.829624
ENSG00000173744	AGFG1	0.829608
ENSG00000179151	EDC3	0.829582
ENSG00000241945	PWP2	0.829557
ENSG00000174547	MRPL11	0.829546
ENSG00000196455	PIK3R4	0.829505
ENSG00000167548	KMT2D	0.829438
ENSG00000118058	KMT2A	0.829435
ENSG00000156232	WHAMM	0.8294
ENSG00000111581	NUP107	0.829392
ENSG00000164631	ZNF12	0.829323
ENSG00000141568	FOXK2	0.829236
ENSG00000170310	STX8	0.829227
ENSG00000154781	CCDC174	0.829119
ENSG00000223496	EXOSC6	0.829089
ENSG00000174106	LEMD3	0.828956
ENSG00000099940	SNAP29	0.828947
ENSG00000126858	RHOT1	0.828805
ENSG00000116670	MAD2L2	0.828797
ENSG00000196453	ZNF777	0.8287
ENSG00000088888	MAVS	0.828408
ENSG00000102738	MRPS31	0.828331
ENSG00000120029	C10orf76	0.82832
ENSG00000176407	KCMF1	0.82821
ENSG00000146109	ABT1	0.828174
ENSG00000126653	NSRP1	0.828107
ENSG00000132842	AP3B1	0.827998
ENSG00000134698	AGO4	0.82797
ENSG00000135999	EPC2	0.827914
ENSG00000143771	CNIH4	0.827892
ENSG00000116406	EDEM3	0.827834
ENSG00000160218	TRAPPC10	0.827815
ENSG00000177311	ZBTB38	0.827792
ENSG00000014919	COX15	0.827735
ENSG00000141627	DYM	0.82749
ENSG00000165494	PCF11	0.827464
ENSG00000163512	AZI2	0.827434
ENSG00000124383	MPHOSPH10	0.827374
ENSG00000164305	CASP3	0.827351
ENSG00000081087	OSTM1	0.827301
ENSG00000132952	USPL1	0.827142
ENSG00000166266	CUL5	0.827114
ENSG00000162852	CNST	0.827105
ENSG00000156928	MALSU1	0.827077
ENSG00000172939	OXSR1	0.826997
ENSG00000154305	MIA3	0.826979
ENSG00000124532	MRS2	0.826923
ENSG00000176209	SMIM19	0.826898
ENSG00000119392	GLE1	0.826787
ENSG00000162601	MYSM1	0.826722
ENSG00000128708	HAT1	0.826711
ENSG00000111845	PAK1IP1	0.826675
ENSG00000105298	CACTIN	0.826603
ENSG00000083312	TNPO1	0.826447
ENSG00000108510	MED13	0.826414
ENSG00000175792	RUVBL1	0.82641
ENSG00000146463	ZMYM4	0.826304
ENSG00000143756	FBXO28	0.826227
ENSG00000174579	MSL2	0.826222
ENSG00000185009	AP3M1	0.826206
ENSG00000225973	RP11-139H15.1	0.826147
ENSG00000112592	TBP	0.826141
ENSG00000116539	ASH1L	0.826027
ENSG00000167257	RNF214	0.825992
ENSG00000205765	C5orf51	0.825857
ENSG00000104164	BLOC1S6	0.825855
ENSG00000132768	DPH2	0.82585
ENSG00000126226	PCID2	0.825784
ENSG00000069248	NUP133	0.825683
ENSG00000014123	UFL1	0.82568
ENSG00000160208	RRP1B	0.825676
ENSG00000116984	MTR	0.825672
ENSG00000127527	EPS15L1	0.825602
ENSG00000144747	TMF1	0.825484
ENSG00000046647	GEMIN8	0.825451
ENSG00000127452	FBXL12	0.82536
ENSG00000011405	PIK3C2A	0.825357
ENSG00000198783	ZNF830	0.825341
ENSG00000110619	CARS	0.825305
ENSG00000114209	PDCD10	0.825287
ENSG00000142751	GPN2	0.82525
ENSG00000011007	TCEB3	0.82518
ENSG00000132792	CTNNBL1	0.8251
ENSG00000168393	DTYMK	0.824995
ENSG00000135930	EIF4E2	0.824954
ENSG00000086189	DIMT1	0.824903
ENSG00000143379	SETDB1	0.82484
ENSG00000108559	NUP88	0.824833
ENSG00000018610	CXorf56	0.824725
ENSG00000124151	NCOA3	0.824705
ENSG00000111832	RWDD1	0.824656
ENSG00000084092	NOA1	0.824646
ENSG00000138050	THUMPD2	0.824626
ENSG00000142166	IFNAR1	0.824589
ENSG00000122643	NT5C3A	0.824466
ENSG00000120798	NR2C1	0.824363
ENSG00000065970	FOXJ2	0.824357
ENSG00000123268	ATF1	0.824324
ENSG00000167325	RRM1	0.824226
ENSG00000157540	DYRK1A	0.824146
ENSG00000066135	KDM4A	0.824127
ENSG00000048707	VPS13D	0.823986
ENSG00000113658	SMAD5	0.823892
ENSG00000147133	TAF1	0.823882
ENSG00000185722	ANKFY1	0.823874
ENSG00000108443	RPS6KB1	0.823785
ENSG00000101997	CCDC22	0.823664
ENSG00000232119	MCTS1	0.823562
ENSG00000145391	SETD7	0.823468
ENSG00000129472	RAB2B	0.823455
ENSG00000107929	LARP4B	0.823452
ENSG00000151092	NGLY1	0.823447
ENSG00000137522	RNF121	0.823432
ENSG00000054611	TBC1D22A	0.823302
ENSG00000265491	RNF115	0.8233
ENSG00000140262	TCF12	0.823231
ENSG00000120137	PANK3	0.823219
ENSG00000115459	ELMOD3	0.82318
ENSG00000100485	SOS2	0.82316
ENSG00000134001	EIF2S1	0.823159
ENSG00000145817	YIPF5	0.823038
ENSG00000130816	DNMT1	0.823028
ENSG00000198060	2018-03-05	0.823003
ENSG00000135392	DNAJC14	0.822997
ENSG00000128973	CLN6	0.82297
ENSG00000107651	SEC23IP	0.822698
ENSG00000119321	FKBP15	0.82268
ENSG00000124783	SSR1	0.822501
ENSG00000124571	XPO5	0.822474
ENSG00000135365	PHF21A	0.822425
ENSG00000142444	C19orf52	0.822379
ENSG00000112237	CCNC	0.822347
ENSG00000139218	SCAF11	0.822338
ENSG00000143751	SDE2	0.822314
ENSG00000115289	PCGF1	0.822295
ENSG00000066739	ATG2B	0.822128
ENSG00000143952	VPS54	0.822123
ENSG00000127980	PEX1	0.822048
ENSG00000124198	ARFGEF2	0.822017
ENSG00000178307	TMEM11	0.822007
ENSG00000171606	ZNF274	0.821998
ENSG00000196323	ZBTB44	0.821952
ENSG00000173226	IQCB1	0.821831
ENSG00000197386	HTT	0.821757
ENSG00000161021	MAML1	0.82169
ENSG00000164117	FBXO8	0.821689
ENSG00000133422	MORC2	0.821459
ENSG00000164975	SNAPC3	0.821359
ENSG00000116957	TBCE	0.821344
ENSG00000148297	MED22	0.821304
ENSG00000108094	CUL2	0.821256
ENSG00000125351	UPF3B	0.821225
ENSG00000170860	LSM3	0.821128
ENSG00000138398	PPIG	0.821121
ENSG00000041988	THAP3	0.821118
ENSG00000126775	ATG14	0.821102
ENSG00000147439	BIN3	0.821102
ENSG00000057663	ATG5	0.82108
ENSG00000173163	COMMD1	0.82103
ENSG00000130713	EXOSC2	0.821021
ENSG00000172172	MRPL13	0.821015
ENSG00000147601	TERF1	0.821011
ENSG00000112685	EXOC2	0.820983
ENSG00000112031	MTRF1L	0.820915
ENSG00000133812	SBF2	0.820881
ENSG00000086712	TXLNG	0.820839
ENSG00000188811	NHLRC3	0.820759
ENSG00000144233	AMMECR1L	0.82073
ENSG00000152242	C18orf25	0.820676
ENSG00000169057	MECP2	0.820674
ENSG00000065243	PKN2	0.820418
ENSG00000076003	MCM6	0.820351
ENSG00000060688	SNRNP40	0.820351
ENSG00000070366	SMG6	0.820298
ENSG00000198026	ZNF335	0.820266
ENSG00000146476	ARMT1	0.82025
ENSG00000101413	RPRD1B	0.820175
ENSG00000001629	ANKIB1	0.820113
ENSG00000177370	TIMM22	0.820099
ENSG00000136738	STAM	0.82004
ENSG00000198315	ZKSCAN8	0.819704
ENSG00000154222	CC2D1B	0.819583
ENSG00000198586	TLK1	0.819577
ENSG00000137145	DENND4C	0.819522
ENSG00000186283	TOR3A	0.819413
ENSG00000160563	MED27	0.819408
ENSG00000138641	HERC3	0.819405
ENSG00000140694	PARN	0.819229
ENSG00000196290	NIF3L1	0.819211
ENSG00000122965	RBM19	0.819048
ENSG00000102921	N4BP1	0.819018
ENSG00000120685	PROSER1	0.818998
ENSG00000164610	RP9	0.818969
ENSG00000148572	NRBF2	0.818963
ENSG00000101181	MTG2	0.8189
ENSG00000143889	HNRNPLL	0.818829
ENSG00000117000	RLF	0.818826
ENSG00000134014	ELP3	0.818699

### Sheet: TNs in predicting expr profiles
Negatives in prediction of genes with similar expression profiles to NR3C1
Ensembl gene ID	Gene symbol	Bray-Curtis similarity value with NR3C1 in terms of expression profiles
ENSG00000204700	OR2J2	0.00284749
ENSG00000184210	DGAT2L6	0.00284371
ENSG00000254440	PBOV1	0.00283883
ENSG00000197110	IFNL3	0.00280605
ENSG00000188120	DAZ1	0.00279873
ENSG00000186393	KRT26	0.00278385
ENSG00000234289	H2BFS	0.00278306
ENSG00000230031	POTEB2	0.00278283
ENSG00000164816	DEFA5	0.00276367
ENSG00000187855	ASCL4	0.00276152
ENSG00000261667	RP11-520P18.5	0.00273848
ENSG00000232030	MAGEB6P1	0.00272774
ENSG00000205667	ARSH	0.00271947
ENSG00000244623	OR2AE1	0.00271812
ENSG00000118972	FGF23	0.00270845
ENSG00000164451	FAM26D	0.00269302
ENSG00000233816	IFNA13	0.00265211
ENSG00000105370	LIM2	0.00263328
ENSG00000101890	GUCY2F	0.00263154
ENSG00000244025	KRTAP19-3	0.0026181
ENSG00000184022	OR2T10	0.00258537
ENSG00000134438	RAX	0.00256397
ENSG00000042304	C2orf83	0.00252989
ENSG00000175514	GPR152	0.00252008
ENSG00000173612	GPRC6A	0.00251992
ENSG00000141946	ZIM3	0.00249832
ENSG00000169393	ELSPBP1	0.00247976
ENSG00000223443	USP17L2	0.00246464
ENSG00000242875	RBMY1B	0.00246233
ENSG00000214978	RP11-477N12.3	0.00245912
ENSG00000182334	OR5P3	0.00243696
ENSG00000164485	IL22RA2	0.00243396
ENSG00000204849	SPATA31A1	0.00241565
ENSG00000177212	OR2T33	0.00240251
ENSG00000184571	PIWIL3	0.00240059
ENSG00000197437	OR13G1	0.00239636
ENSG00000136488	CSH1	0.00238635
ENSG00000226430	USP17L7	0.00238305
ENSG00000170953	OR8B12	0.00237459
ENSG00000112238	PRDM13	0.00236998
ENSG00000008197	TFAP2D	0.00236154
ENSG00000197241	SLC2A7	0.00235896
ENSG00000184330	S100A7A	0.00235406
ENSG00000206105	KRTAP20-4	0.00234366
ENSG00000176904	OR51H1P	0.0023431
ENSG00000135175	OCM2	0.00233787
ENSG00000268223	ARL14EPL	0.00233607
ENSG00000169208	OR10G3	0.0023355
ENSG00000214415	GNAT3	0.00232088
ENSG00000188984	AADACL3	0.00225873
ENSG00000188909	BSX	0.00225141
ENSG00000205457	TP53TG3C	0.00224687
ENSG00000143105	KCNA10	0.00221632
ENSG00000205846	CLEC6A	0.00219803
ENSG00000196099	OR6M1	0.00219482
ENSG00000187569	DPPA3	0.00218616
ENSG00000182170	MRGPRG	0.0021757
ENSG00000182631	RXFP3	0.00217308
ENSG00000134640	MTNR1B	0.0021645
ENSG00000187258	NPSR1	0.00216174
ENSG00000230657	PRB4	0.00215303
ENSG00000258436	RNASE12	0.00214059
ENSG00000106410	NOBOX	0.00214003
ENSG00000147596	PRDM14	0.00213272
ENSG00000116721	PRAMEF1	0.0021094
ENSG00000135226	UGT2B28	0.00210122
ENSG00000159224	GIP	0.00209801
ENSG00000231924	PSG1	0.00208727
ENSG00000222028	PSMB11	0.00207299
ENSG00000183303	OR5P2	0.00206881
ENSG00000184029	DSCR4	0.00206521
ENSG00000188937	NYX	0.00205919
ENSG00000197487	GALP	0.00204102
ENSG00000120952	PRAMEF2	0.00203286
ENSG00000237847	AL137798.1	0.00203263
ENSG00000180090	OR3A1	0.00203179
ENSG00000233917	POTEB	0.00202751
ENSG00000228927	TSPY3	0.00202301
ENSG00000135355	GJA10	0.00201345
ENSG00000196661	OR8B3	0.0020067
ENSG00000197079	KRT35	0.00200427
ENSG00000182591	KRTAP11-1	0.00200107
ENSG00000175398	OR10P1	0.00200067
ENSG00000243729	OR5V1	0.00199375
ENSG00000186795	KCNK18	0.00198273
ENSG00000181499	OR6T1	0.00198025
ENSG00000181355	OFCC1	0.001976
ENSG00000188334	BSPH1	0.00197592
ENSG00000134588	USP26	0.00195999
ENSG00000124089	MC3R	0.0019571
ENSG00000231213	PLSCR5	0.00194853
ENSG00000259384	GH1	0.00194122
ENSG00000109851	DBX1	0.00192792
ENSG00000212899	KRTAP3-3	0.0019147
ENSG00000186329	TMEM212	0.00191329
ENSG00000151379	MSGN1	0.00190181
ENSG00000105954	NPVF	0.00189472
ENSG00000172179	PRL	0.00189174
ENSG00000204701	OR2J3	0.00187897
ENSG00000135222	CSN2	0.00186603
ENSG00000180934	OR56A1	0.00184295
ENSG00000182187	CRYGB	0.001838
ENSG00000169800	RBMY1F	0.00183226
ENSG00000215906	LACTBL1	0.00182495
ENSG00000185313	SCN10A	0.0017986
ENSG00000127318	IL22	0.00179169
ENSG00000198283	OR5B21	0.00179062
ENSG00000182816	KRTAP13-2	0.00178386
ENSG00000188581	KRTAP1-1	0.00178195
ENSG00000185758	CLDN24	0.00178105
ENSG00000183709	IFNL2	0.00176417
ENSG00000131233	GJA9	0.00175122
ENSG00000205944	DAZ2	0.00174672
ENSG00000188558	OR2G6	0.00172702
ENSG00000135413	LACRT	0.00172646
ENSG00000256977	LIMS3	0.00171465
ENSG00000169067	ACTBL2	0.00171341
ENSG00000187747	OR52B6	0.00170595
ENSG00000204183	GDF5OS	0.00170479
ENSG00000235718	MFRP	0.00170411
ENSG00000188124	OR2AG2	0.00169697
ENSG00000204704	OR2W1	0.00169213
ENSG00000180919	OR56B4	0.00168656
ENSG00000099721	AMELY	0.00168369
ENSG00000171487	NLRP5	0.00167601
ENSG00000179468	OR9A2	0.00166844
ENSG00000186860	KRTAP17-1	0.00165043
ENSG00000147873	IFNA5	0.00164405
ENSG00000170925	TEX13B	0.00164266
ENSG00000176294	OR4N2	0.00163922
ENSG00000124610	HIST1H1A	0.00162589
ENSG00000232125	DYTN	0.00161626
ENSG00000170683	OR10A3	0.00161297
ENSG00000230549	USP17L1P	0.00160392
ENSG00000256374	PPIAL4D	0.00157433
ENSG00000215203	GRXCR1	0.00156279
ENSG00000221813	OR6B1	0.00155648
ENSG00000125533	BHLHE23	0.00155389
ENSG00000173908	KRT28	0.00155356
ENSG00000258873	DUXA	0.00151339
ENSG00000242389	RBMY1E	0.00151145
ENSG00000228607	CLDN25	0.00151128
ENSG00000161849	KRT84	0.00150759
ENSG00000181803	OR6S1	0.00150301
ENSG00000249581	CLRN2	0.00150289
ENSG00000196539	OR2T3	0.00150076
ENSG00000232268	OR52I1	0.00148814
ENSG00000136834	OR1J1	0.00146174
ENSG00000158901	WFDC8	0.00146017
ENSG00000171360	KRT38	0.00145075
ENSG00000197919	IFNA1	0.00143894
ENSG00000187871	GFRAL	0.00143437
ENSG00000198390	KRTAP13-1	0.00143208
ENSG00000184166	OR1D2	0.0014135
ENSG00000197658	SLC22A24	0.00139724
ENSG00000179055	OR13D1	0.00138759
ENSG00000147262	GPR119	0.00138051
ENSG00000170279	C7orf33	0.0013679
ENSG00000121314	TAS2R8	0.00136778
ENSG00000204694	OR11A1	0.00136339
ENSG00000125363	AMELX	0.00135787
ENSG00000139223	ANP32D	0.00135427
ENSG00000215029	TCP11X2	0.00135213
ENSG00000198443	KRTAP4-1	0.00135179
ENSG00000154545	MAGED4	0.00135062
ENSG00000176198	OR11H4	0.00133675
ENSG00000165204	OR1K1	0.00133648
ENSG00000221938	OR2A14	0.00133
ENSG00000180475	OR10Q1	0.00132477
ENSG00000205649	HTN3	0.00132398
ENSG00000182393	IFNL1	0.00132336
ENSG00000241598	KRTAP5-4	0.00132066
ENSG00000258417	OC90	0.00131869
ENSG00000120242	IFNA8	0.00131559
ENSG00000177257	DEFB4B	0.00129245
ENSG00000167359	OR51I1	0.0012853
ENSG00000173157	ADAMTS20	0.0012704
ENSG00000228567	VN1R4	0.00126824
ENSG00000230301	OR5H6	0.00126492
ENSG00000225899	FRG2B	0.00125804
ENSG00000125831	CST11	0.00125247
ENSG00000186103	ARGFX	0.00125247
ENSG00000124467	PSG8	0.00124385
ENSG00000204195	AWAT1	0.00123525
ENSG00000214336	FOXI3	0.00123232
ENSG00000161850	KRT82	0.00122679
ENSG00000189152	GRAPL	0.00122353
ENSG00000196119	OR8A1	0.00120687
ENSG00000179600	GPHB5	0.00119943
ENSG00000183146	CYorf17	0.00118417
ENSG00000212657	KRTAP16-1	0.00117595
ENSG00000204532	ZSCAN5C	0.00117567
ENSG00000173572	NLRP13	0.00117516
ENSG00000257138	TAS2R38	0.00117285
ENSG00000180305	WFDC10A	0.00115573
ENSG00000184321	OR51J1	0.00115512
ENSG00000173431	RNASE8	0.00115326
ENSG00000206102	KRTAP19-8	0.00114661
ENSG00000184761	AC013269.5	0.00114211
ENSG00000183668	PSG9	0.00112915
ENSG00000267631	CGB1	0.00112611
ENSG00000177275	OR2AJ1	0.00112257
ENSG00000178591	DEFB125	0.00112184
ENSG00000257127	CLLU1	0.00112097
ENSG00000242180	OR51B5	0.00111463
ENSG00000172362	OR5B12	0.00110556
ENSG00000179002	TAS1R2	0.00110468
ENSG00000198704	GPX6	0.00110269
ENSG00000215356	ZNF705B	0.00110044
ENSG00000183862	CNGA2	0.00109537
ENSG00000239590	OR1J4	0.00107093
ENSG00000172365	OR5B2	0.0010618
ENSG00000144015	TRIM43	0.00106152
ENSG00000205857	NANOGNB	0.00105538
ENSG00000182521	TBPL2	0.00104382
ENSG00000203812	HIST2H2AA4	0.00103669
ENSG00000212901	KRTAP3-1	0.00102514
ENSG00000120436	GPR31	0.00102311
ENSG00000189052	CGB5	0.00101883
ENSG00000204671	IL31	0.00101878
ENSG00000204779	FOXD4L5	0.00101532
ENSG00000187080	OR2AK2	0.0010145
ENSG00000254737	OR10G4	0.00101405
ENSG00000177800	TMEM78	0.00101339
ENSG00000173673	HES3	0.00101089
ENSG00000183185	GABRR3	0.00100244
ENSG00000164893	SLC7A13	0.000999
ENSG00000229549	TSPY8	0.000999
ENSG00000153230	OR14K1	0.000995
ENSG00000182111	ZNF716	0.000989
ENSG00000205097	FRG2	0.000984
ENSG00000130385	BMP15	0.000982
ENSG00000071677	PRLH	0.000979
ENSG00000127928	GNGT1	0.00097
ENSG00000197849	OR8G1	0.000969
ENSG00000147896	IFNK	0.000966
ENSG00000177535	OR2B11	0.000933
ENSG00000167346	MMP26	0.000922
ENSG00000196224	KRTAP5-3	0.000921
ENSG00000197454	OR2L5	0.000915
ENSG00000173335	CST9	0.000908
ENSG00000179695	OR6C2	0.000902
ENSG00000183024	OR1G1	0.000897
ENSG00000074771	NOX3	0.000896
ENSG00000174667	OR7D4	0.000893
ENSG00000197233	OR1J2	0.000892
ENSG00000185372	OR2V1	0.000892
ENSG00000182315	MBD3L3	0.00089
ENSG00000256222	MTRNR2L3	0.000888
ENSG00000187033	SAMD7	0.000883
ENSG00000171484	OR1B1	0.00088
ENSG00000197591	OR11L1	0.000858
ENSG00000180658	OR2A4	0.000847
ENSG00000181616	OR52H1	0.000847
ENSG00000185899	TAS2R60	0.000843
ENSG00000171195	MUC7	0.00084
ENSG00000261509	TP53TG3B	0.000837
ENSG00000214513	NOTO	0.000836
ENSG00000249222	ATP5L2	0.000818
ENSG00000175485	OR52W1	0.000809
ENSG00000124900	TRIM51	0.000795
ENSG00000257207	LIMS3L	0.000785
ENSG00000255223	OR5M11	0.00078
ENSG00000213030	CGB8	0.000776
ENSG00000184933	OR6A2	0.000774
ENSG00000244057	LCE3C	0.00077
ENSG00000152266	PTH	0.000759
ENSG00000205883	DEFB135	0.000747
ENSG00000175779	C15orf53	0.000744
ENSG00000176895	OR51A7	0.000734
ENSG00000204246	OR13C3	0.00073
ENSG00000229292	RFPL4AL1	0.000728
ENSG00000171505	OR1N1	0.000726
ENSG00000166368	OR2D2	0.000717
ENSG00000166884	OR4D6	0.000717
ENSG00000212658	KRTAP29-1	0.000716
ENSG00000181518	OR8D4	0.000713
ENSG00000182793	GSTA5	0.000699
ENSG00000221878	PSG7	0.000691
ENSG00000186136	TAS2R42	0.00069
ENSG00000183640	KRTAP8-1	0.00069
ENSG00000236027	PATE3	0.000687
ENSG00000182447	OTOL1	0.000686
ENSG00000167360	OR51Q1	0.000682
ENSG00000184478	OR56A3	0.000675
ENSG00000196772	OR14A16	0.000671
ENSG00000171180	OR2M4	0.000667
ENSG00000182545	RNASE10	0.000662
ENSG00000179709	NLRP8	0.000654
ENSG00000203757	OR6K3	0.000645
ENSG00000225781	OR6V1	0.000644
ENSG00000171014	OR4D5	0.000644
ENSG00000179172	HNRNPCL1	0.000637
ENSG00000147613	PSKH2	0.000634
ENSG00000169575	VPREB1	0.000625
ENSG00000269028	MTRNR2L12	0.000619
ENSG00000221910	OR2F2	0.000617
ENSG00000221880	KRTAP1-3	0.000613
ENSG00000148215	OR5C1	0.000599
ENSG00000184032	KRTAP20-2	0.000588
ENSG00000261210	CLEC19A	0.000586
ENSG00000176219	OR11H6	0.000582
ENSG00000186971	KRTAP13-4	0.000579
ENSG00000187191	DAZ3	0.000576
ENSG00000215343	ZNF705D	0.000575
ENSG00000183305	MAGEA2B	0.000565
ENSG00000205445	KRTAP10-2	0.000565
ENSG00000196578	OR5AC2	0.000564
ENSG00000186513	OR9Q2	0.00056
ENSG00000236032	OR5H14	0.000548
ENSG00000171561	OR2AT4	0.000543
ENSG00000183153	GJD3	0.000542
ENSG00000170782	OR10A4	0.000537
ENSG00000204449	TRIM49C	0.000528
ENSG00000242019	KIR3DL3	0.000523
ENSG00000205916	DAZ4	0.00052
ENSG00000172320	OR5A1	0.000517
ENSG00000116726	PRAMEF12	0.000515
ENSG00000183130	OR2T11	0.000513
ENSG00000197683	KRTAP26-1	0.000509
ENSG00000171481	OR1L3	0.000504
ENSG00000181965	NEUROG1	0.000496
ENSG00000188784	PLA2G2E	0.000495
ENSG00000102076	OPN1LW	0.000493
ENSG00000152591	DSPP	0.000488
ENSG00000183313	OR52L1	0.000488
ENSG00000188155	KRTAP10-6	0.000486
ENSG00000146378	TAAR2	0.000485
ENSG00000169789	PRY	0.000483
ENSG00000255582	OR10G2	0.000479
ENSG00000168930	TRIM49	0.000476
ENSG00000182053	TRIM49B	0.000472
ENSG00000215455	KRTAP10-1	0.00047
ENSG00000183632	TP53TG3	0.000467
ENSG00000122718	OR2S2	0.000466
ENSG00000142511	GPR32	0.000465
ENSG00000105392	CRX	0.000462
ENSG00000183753	BPY2	0.000451
ENSG00000155249	OR4K1	0.00045
ENSG00000141194	OR4D1	0.00045
ENSG00000223591	CENPVP1	0.000434
ENSG00000256394	ASIC5	0.000416
ENSG00000102794	IRG1	0.00041
ENSG00000187918	OR51I2	0.000397
ENSG00000180974	OR52E4	0.00039
ENSG00000197263	OR8D2	0.000385
ENSG00000164399	IL3	0.000383
ENSG00000196098	OR5K4	0.000376
ENSG00000125788	DEFB126	0.000376
ENSG00000221933	OR2A25	0.000375
ENSG00000196944	OR2T4	0.000374
ENSG00000187175	KRTAP12-1	0.000374
ENSG00000132297	HHLA1	0.000368
ENSG00000226023	CT47A6	0.000366
ENSG00000183791	TCEB3C	0.000366
ENSG00000233136	USP17L11	0.000363
ENSG00000179412	HNRNPCP5	0.000362
ENSG00000176922	OR51S1	0.000358
ENSG00000223614	RP11-468B6.1	0.000357
ENSG00000226941	RBMY1J	0.00035
ENSG00000176231	OR10H4	0.000349
ENSG00000136839	OR13C9	0.000346
ENSG00000236371	CT47A1	0.00034
ENSG00000204612	FOXB2	0.000339
ENSG00000244395	RBMY1D	0.000336
ENSG00000172457	OR9G4	0.000332
ENSG00000196240	OR2T2	0.000331
ENSG00000221977	OR4E2	0.000326
ENSG00000221836	OR2A5	0.000325
ENSG00000179919	OR10A7	0.000317
ENSG00000189169	KRTAP10-12	0.000316
ENSG00000183310	OR2T34	0.000315
ENSG00000255378	AC084121.16	0.000313
ENSG00000186509	OR9Q1	0.000309
ENSG00000212933	KRTAP12-4	0.000303
ENSG00000167791	CABP2	0.000302
ENSG00000172519	OR10H5	0.000298
ENSG00000185069	KRT76	0.000295
ENSG00000182652	OR4Q3	0.000294
ENSG00000187754	SSX7	0.000293
ENSG00000198674	OR10G6	0.000286
ENSG00000221989	OR2A2	0.000286
ENSG00000258083	OR9A4	0.000279
ENSG00000187545	PRAMEF10	0.00027
ENSG00000181001	OR52N1	0.000269
ENSG00000196266	OR10J3	0.000267
ENSG00000182415	CDY2A	0.000267
ENSG00000204960	BLACE	0.000266
ENSG00000196832	OR11G2	0.000262
ENSG00000182613	OR2V2	0.000261
ENSG00000146383	TAAR6	0.000261
ENSG00000182898	TCHHL1	0.00026
ENSG00000188691	RP11-451K18.7	0.000255
ENSG00000179817	MRGPRX4	0.000253
ENSG00000240871	KRTAP4-7	0.00025
ENSG00000249860	MTRNR2L5	0.000247
ENSG00000182783	OR2T29	0.000247
ENSG00000212725	KRTAP2-1	0.000241
ENSG00000171053	PATE1	0.00024
ENSG00000171855	IFNB1	0.00024
ENSG00000169327	OR5AU1	0.000239
ENSG00000204703	OR2B3	0.000235
ENSG00000131068	DEFB118	0.00023
ENSG00000170790	OR10A2	0.000228
ENSG00000187701	OR2T27	0.000226
ENSG00000237247	MBD3L5	0.000225
ENSG00000239886	KRTAP9-2	0.000224
ENSG00000181371	OR5M8	0.000224
ENSG00000221931	OR6X1	0.000223
ENSG00000168787	OR12D2	0.000222
ENSG00000178358	OR2D3	0.000222
ENSG00000204481	PRAMEF14	0.000221
ENSG00000136939	OR1L4	0.00022
ENSG00000205329	OR6C3	0.00022
ENSG00000239810	WI2-3308P17.2	0.000218
ENSG00000149651	SPINT4	0.000217
ENSG00000212935	KRTAP10-3	0.000216
ENSG00000181009	OR52N5	0.000215
ENSG00000177476	OR2G3	0.000215
ENSG00000215454	KRTAP10-4	0.000214
ENSG00000177489	OR2G2	0.000214
ENSG00000204640	NMS	0.000213
ENSG00000255009	UBTFL1	0.000213
ENSG00000242221	PSG2	0.00021
ENSG00000183389	OR56A4	0.000209
ENSG00000168515	SCGB1D1	0.000206
ENSG00000173679	OR1L1	0.000206
ENSG00000186119	OR5D18	0.000205
ENSG00000226288	OR52I2	0.000204
ENSG00000214518	KRTAP2-2	0.000201
ENSG00000204873	KRTAP9-3	0.000196
ENSG00000232382	OR5K1	0.000195
ENSG00000228198	OR2M3	0.000194
ENSG00000223417	TRIM49D1	0.000193
ENSG00000168131	OR2B2	0.000192
ENSG00000197706	OR6C74	0.000189
ENSG00000229571	PRAMEF26	0.000189
ENSG00000127780	OR1E2	0.000188
ENSG00000176879	OR51G1	0.000186
ENSG00000171942	OR10H2	0.000185
ENSG00000188694	KRTAP24-1	0.000184
ENSG00000203661	OR2T5	0.000183
ENSG00000221858	OR2A12	0.000181
ENSG00000204379	XAGE1A	0.000181
ENSG00000221961	PRR21	0.000174
ENSG00000184155	OR10J5	0.000173
ENSG00000181961	OR4A16	0.00017
ENSG00000268964	ERVV-2	0.000167
ENSG00000120211	INSL4	0.000165
ENSG00000121381	TAS2R9	0.000156
ENSG00000170848	PSG6	0.000155
ENSG00000181718	OR5T2	0.000152
ENSG00000188655	RNASE9	0.00015
ENSG00000123584	MAGEA9B	0.000149
ENSG00000198021	SPANXA1	0.000147
ENSG00000125879	OTOR	0.000147
ENSG00000169488	OR4K15	0.000147
ENSG00000197938	OR5H2	0.000144
ENSG00000203926	SPANXA2	0.000143
ENSG00000176787	OR52E2	0.000143
ENSG00000176893	OR51G2	0.000142
ENSG00000125903	DEFB129	0.000142
ENSG00000203972	GLYATL3	0.00014
ENSG00000206536	OR5K3	0.00014
ENSG00000186090	HTR3D	0.000139
ENSG00000262628	OR1D5	0.000139
ENSG00000189253	TRIM64B	0.000138
ENSG00000177468	OLIG3	0.000138
ENSG00000196289	BECN1P1	0.000135
ENSG00000205409	OR52E6	0.000135
ENSG00000169807	PRY2	0.000133
ENSG00000172468	HSFY1	0.000129
ENSG00000213416	KRTAP4-12	0.000129
ENSG00000170920	OR7G3	0.000118
ENSG00000181785	OR5AS1	0.000116
ENSG00000204382	XAGE1B	0.000116
ENSG00000196778	OR52K1	0.000115
ENSG00000162727	OR2M5	0.000114
ENSG00000221837	KRTAP10-9	0.000114
ENSG00000181693	OR8H1	0.000109
ENSG00000112462	OR12D3	0.000108
ENSG00000181963	OR52K2	0.000105
ENSG00000254466	OR4D10	0.000105
ENSG00000241123	KRTAP10-5	0.000101
ENSG00000174957	OR5J2	0.000101
ENSG00000221859	KRTAP10-10	9.79e-05
ENSG00000197887	OR1S2	9.42e-05
ENSG00000128519	TAS2R16	9.38e-05
ENSG00000205029	OR5D16	9.36e-05
ENSG00000166948	TGM6	9.04e-05
ENSG00000184351	KRTAP19-1	8.73e-05
ENSG00000166363	OR10A5	8.39e-05
ENSG00000112115	IL17A	7.99e-05
ENSG00000232423	PRAMEF6	7.1e-05
ENSG00000253148	RGS21	6.82e-05
ENSG00000184140	OR4F6	5.82e-05
ENSG00000198967	OR10Z1	4.9e-05
ENSG00000229924	FAM90A26	4.63e-05
ENSG00000243073	PRAMEF4	1.93e-05
ENSG00000243130	PSG11	1.89e-05
