## Supplementary Materials for "Information-dense transcription factor binding site clusters identify target genes with similar tissue-wide expression profiles and serve as a buffer against mutations"

### Sheet: CRISPR
Performance of the Decision Tree classifier using only TFBS counts on the CRISPR-generated knockdown data
	Excluding DHS information			Including DHS information
	Sensitivity	Specificity	Accuracy	Sensitivity	Specificity	Accuracy
EGR1	0.55	0.64	0.6	0.86	0.68	0.77
ELF1	0.45	0.62	0.53	0.92	0.77	0.85
ELK1	0.47	0.51	0.49	0.89	0.62	0.75
ETS1	0.5	0.58	0.54	0.88	0.72	0.8
GABPA	0.56	0.5	0.53	0.86	0.62	0.74
IRF1	0.56	0.5	0.53	0.87	0.61	0.74
YY1	0.48	0.49	0.48	0.77	0.42	0.6

### Sheet: siRNA
Performance of the Decision Tree classifier using only TFBS counts on the siRNA-generated knockdown data
	Excluding DHS information			Including DHS information
	Sensitivity	Specificity	Accuracy	Sensitivity	Specificity	Accuracy
BATF	0.43	0.48	0.45	0.56	0.56	0.56
JUND	0.59	0.5	0.55	0.48	0.73	0.6
NFE2L1	0.4	0.52	0.46	0.72	0.5	0.61
PAX5	0.48	0.5	0.49	0.41	0.61	0.51
POU2F2	0.5	0.52	0.51	0.62	0.45	0.54
RELA	0.52	0.51	0.52	0.43	0.59	0.5
RXRA	0.45	0.51	0.48	0.46	0.59	0.53
SP1	0.47	0.54	0.51	0.37	0.64	0.51
TCF12	0.5	0.51	0.51	0.34	0.65	0.49
USF1	0.5	0.51	0.51	0.54	0.65	0.6
YY1	0.47	0.51	0.49	0.43	0.56	0.5
