## Supplementary Materials for "Information-dense transcription factor binding site clusters identify target genes with similar tissue-wide expression profiles and serve as a buffer against mutations"

### Sheet: % silent promoters (CRISPR)
Percentages of gene instances whose promoters do not overlap DHSs† in prediction of TF targets using the CRISPR-generated perturbation data‡
TF	TPs	TNs
EGR1	0.006	0.667
ELF1	0	0.734
ELK1	0	0.638
ETS1	0	0.571
GABPA	0.002	0.506
IRF1	0.011	0.525
YY1	0.008	0.174
† The DHSs in the K562 cell line were used.
‡ The CRISPR-generated gene expression data were obtained from Dixit et al.
